# The global evolutionary dynamics of natural capsule switching in a human-restricted bacterial pathogen

**DOI:** 10.64898/2026.09.24.752487

**Authors:** Chrispin Chaguza, Anna York, Stephanie W. Lo, Akuzike Kalizang’oma, Rebecca A. Gladstone, Brenda A. Kwambana-Adams, Rory Cave, Global Pneumococcal Sequencing (GPS) consortium, Keith P. Klugman, Cheryl P. Andam, Robert S. Heyderman, Lesley McGee, Jason W. Rosch, Nicholas J. Croucher, Stephen D. Bentley, Daniel M. Weinberger

**Author notes:** Correspondence (C.C.) and (D.M.W.).

## Abstract

Exchange of genetic loci encoding extracellular capsular polysaccharides in bacteria can change capsular antigens or serotype, which, in turn, can lead to evasion of vaccines targeting the capsule. However, the evolutionary dynamics and drivers of bacterial capsule switching remain poorly understood. Here, we investigate the evolutionary dynamics and correlates of capsule switching in bacteria, using the human-restricted bacterial pathogen *Streptococcus pneumoniae* as an example, using 10,558 genetically and geographically diverse whole-genome sequences. Our phylogenomic and ancestral state reconstruction analysis revealed that the propensity for capsule switching varies by capsule type and genetic background. We found capsule switches only between ∼4% of all possible capsule-type pairs, varying by specific pairs and switching direction. We also found associations between capsule switching patterns and genetic and ecological factors, including nasopharyngeal carriage duration, capsule biosynthesis locus size, and capsule thickness. Furthermore, the genetic similarity of the replacing and replaced capsule loci was primarily associated with the frequency of switching between specific capsule type pairs. Although a few specific non-capsule genomic loci were associated with the propensity for capsule switching across distinct lineages, the collective effect of the genetic background appears to influence capsule switching more strongly. These findings shed light on how bacterial capsule types and lineages undergo capsule switching influenced by genetic and ecological factors, informing our understanding of the emergence of novel capsule-genotype combinations that may impact the design of capsule-targeting glycoconjugate vaccines.
