## Supplementary Data 2 for "The global evolutionary dynamics of natural capsule switching in a human-restricted bacterial pathogen"

Capsule type	Number of lineages containing the capsule type	Capsule switching for the capsule type
1	2	1
10A	22	1
10B	9	1
10C	1	0
10D	1	0
10F	3	1
10X	1	0
11A	29	1
11B	3	1
11C	2	1
11E	1	0
12A	2	1
12B	4	1
12F	9	1
13	36	1
14	35	1
15A	32	1
15B/15C	38	1
15F	4	1
16F	23	1
17A	3	1
17F	20	1
18A	9	1
18B	8	1
18C	19	1
18F	8	1
19A	78	1
19B	12	1
19F	66	1
2	1	0
20	8	1
20A	8	1
20B	4	1
21	12	1
22A	4	1
22F	20	1
23A	12	1
23B	19	1
23B1	6	1
23F	47	1
24A	3	1
24F	15	1
25A	1	0
25F	2	1
27	2	1
28A	2	1
28F	12	1
29	14	1
3	22	1
31	3	1
33A	1	0
33B	10	1
33C	2	1
33D	2	1
33F	3	1
34	28	1
35A	8	1
35B	22	1
35C	6	1
35D	5	1
35F	18	1
36	4	1
37	1	0
38	5	1
39	6	1
4	15	1
40	3	1
41F	1	0
42	1	0
45	3	1
46	7	1
48	4	1
5	2	1
6A	80	1
6B	72	1
6C	41	1
6D	7	1
7B	3	1
7C	15	1
7F	5	1
8	7	1
9A	1	0
9L	21	1
9N	8	1
9V	9	1
alternative_aliB_NT	2	1
Swiss_NT	16	1
UNTYPABLE	35	1
