## Supplementary Data 3 for "The global evolutionary dynamics of natural capsule switching in a human-restricted bacterial pathogen"

Capsule type	Number of lineages containing the capsule type	Number of genomes for each capsule type	Normalized number of lineages for the capsule type per 1,000 genomes
18F	8	19	421.0526316
18B	8	20	400
35C	6	15	400
48	4	10	400
29	14	36	388.8888889
33B	10	28	357.1428571
9L	21	59	355.9322034
20	8	23	347.826087
UNTYPABLE	35	104	336.5384615
20B	4	12	333.3333333
6D	7	21	333.3333333
28F	12	40	300
15F	4	14	285.7142857
23B1	6	23	260.8695652
13	36	143	251.7482517
35D	5	20	250
39	6	24	250
22F	20	86	232.5581395
6C	41	178	230.3370787
35F	18	82	219.5121951
19B	12	56	214.2857143
12B	4	19	210.5263158
10B	9	48	187.5
45	3	17	176.4705882
20A	8	47	170.212766
27	2	12	166.6666667
23B	19	115	165.2173913
46	7	45	155.5555556
17F	20	133	150.3759398
15A	32	214	149.5327103
Swiss_NT	16	110	145.4545455
18A	9	62	145.1612903
24A	3	21	142.8571429
7C	15	107	140.1869159
34	28	202	138.6138614
22A	4	30	133.3333333
11A	29	221	131.2217195
35B	22	168	130.952381
35A	8	65	123.0769231
10A	22	179	122.9050279
6A	80	658	121.5805471
10F	3	25	120
3	22	196	112.244898
21	12	107	112.1495327
8	7	66	106.0606061
19A	78	756	103.1746032
15B/15C	38	396	95.95959596
16F	23	263	87.45247148
19F	66	789	83.65019011
25F	2	24	83.33333333
6B	72	864	83.33333333
9N	8	97	82.4742268
28A	2	25	80
23F	47	605	77.68595041
23A	12	156	76.92307692
7F	5	67	74.62686567
24F	15	204	73.52941176
7B	3	41	73.17073171
37	1	14	71.42857143
18C	19	280	67.85714286
4	15	225	66.66666667
33D	2	31	64.51612903
12F	9	157	57.32484076
31	3	53	56.60377358
14	35	633	55.29225908
33F	3	58	51.72413793
38	5	100	50
2	1	28	35.71428571
9V	9	281	32.02846975
5	2	157	12.7388535
1	2	313	6.389776358
