## Supplementary Data 4 for "The global evolutionary dynamics of natural capsule switching in a human-restricted bacterial pathogen"

Lineage	Number of capsule types in a lineage
GPSC1	6
GPSC10	17
GPSC101	8
GPSC102	2
GPSC103	4
GPSC104	1
GPSC105	3
GPSC106	2
GPSC107	2
GPSC108	1
GPSC109	1
GPSC11	17
GPSC110	1
GPSC111	1
GPSC112	4
GPSC113	2
GPSC114	1
GPSC115	1
GPSC116	3
GPSC117	1
GPSC119	1
GPSC12	1
GPSC120	4
GPSC121	1
GPSC122	1
GPSC123	1
GPSC124	4
GPSC125	2
GPSC126	3
GPSC127	1
GPSC128	1
GPSC129	2
GPSC13	9
GPSC131	1
GPSC132	2
GPSC133	3
GPSC134	1
GPSC135	1
GPSC136	1
GPSC137	1
GPSC138	1
GPSC139	2
GPSC14	6
GPSC140	1
GPSC142	5
GPSC143	4
GPSC144	3
GPSC145	3
GPSC146	1
GPSC147	4
GPSC148	2
GPSC149	2
GPSC15	2
GPSC150	1
GPSC151	2
GPSC152	1
GPSC155	1
GPSC156	1
GPSC157	1
GPSC158	1
GPSC159	1
GPSC16	14
GPSC160	2
GPSC161	1
GPSC162	1
GPSC163	3
GPSC164	1
GPSC165	4
GPSC168	1
GPSC169	2
GPSC17	3
GPSC170	2
GPSC171	2
GPSC172	3
GPSC175	2
GPSC176	1
GPSC177	1
GPSC178	1
GPSC179	2
GPSC18	7
GPSC180	2
GPSC181	1
GPSC182	2
GPSC183	2
GPSC184	4
GPSC185	1
GPSC186	1
GPSC189	3
GPSC19	3
GPSC190	2
GPSC191	1
GPSC192	2
GPSC193	2
GPSC194	2
GPSC195	2
GPSC196	1
GPSC198	1
GPSC199	1
GPSC2	1
GPSC20	1
GPSC200	1
GPSC201	2
GPSC202	1
GPSC203	2
GPSC204	1
GPSC205	1
GPSC206	1
GPSC207	1
GPSC209	1
GPSC21	4
GPSC210	1
GPSC211	1
GPSC212	4
GPSC213	1
GPSC215	1
GPSC216	1
GPSC217	1
GPSC218	4
GPSC219	1
GPSC22	11
GPSC220	1
GPSC221	1
GPSC222	4
GPSC223	1
GPSC224	2
GPSC225	2
GPSC226	1
GPSC227	1
GPSC228	1
GPSC229	3
GPSC23	5
GPSC230	9
GPSC231	2
GPSC232	1
GPSC233	1
GPSC234	1
GPSC235	1
GPSC236	3
GPSC237	1
GPSC238	3
GPSC239	1
GPSC24	5
GPSC240	1
GPSC241	3
GPSC242	1
GPSC243	1
GPSC244	1
GPSC245	1
GPSC246	1
GPSC247	1
GPSC248	2
GPSC249	1
GPSC25	2
GPSC250	1
GPSC251	2
GPSC253	1
GPSC254	1
GPSC255	1
GPSC256	1
GPSC257	3
GPSC258	2
GPSC259	2
GPSC26	8
GPSC260	4
GPSC261	1
GPSC262	2
GPSC267	1
GPSC268	3
GPSC269	1
GPSC27	5
GPSC270	2
GPSC271	1
GPSC272	1
GPSC273	1
GPSC274	1
GPSC275	2
GPSC276	1
GPSC277	1
GPSC278	2
GPSC279	1
GPSC28	1
GPSC280	2
GPSC281	1
GPSC282	1
GPSC283	1
GPSC284	2
GPSC285	1
GPSC286	1
GPSC287	1
GPSC288	1
GPSC289	2
GPSC29	4
GPSC290	1
GPSC293	1
GPSC295	1
GPSC298	2
GPSC299	1
GPSC3	10
GPSC30	10
GPSC300	2
GPSC301	1
GPSC302	1
GPSC303	2
GPSC304	1
GPSC305	1
GPSC306	1
GPSC307	1
GPSC308	1
GPSC309	1
GPSC31	1
GPSC310	1
GPSC311	1
GPSC312	1
GPSC313	1
GPSC316	1
GPSC319	1
GPSC32	4
GPSC320	1
GPSC321	1
GPSC322	1
GPSC323	2
GPSC324	2
GPSC325	1
GPSC326	1
GPSC327	1
GPSC328	1
GPSC329	1
GPSC33	3
GPSC330	1
GPSC331	3
GPSC332	1
GPSC333	1
GPSC334	3
GPSC335	1
GPSC337	1
GPSC338	2
GPSC339	1
GPSC34	4
GPSC340	1
GPSC341	1
GPSC342	1
GPSC343	2
GPSC344	2
GPSC348	1
GPSC35	1
GPSC350	1
GPSC351	1
GPSC352	1
GPSC353	1
GPSC354	1
GPSC355	1
GPSC356	1
GPSC357	1
GPSC358	1
GPSC359	1
GPSC36	3
GPSC360	1
GPSC361	3
GPSC363	1
GPSC364	1
GPSC366	1
GPSC367	1
GPSC37	5
GPSC370	1
GPSC371	1
GPSC372	2
GPSC373	1
GPSC374	1
GPSC375	1
GPSC376	3
GPSC377	1
GPSC378	1
GPSC379	1
GPSC38	2
GPSC381	1
GPSC382	3
GPSC383	1
GPSC384	1
GPSC385	1
GPSC386	1
GPSC388	1
GPSC389	1
GPSC39	1
GPSC390	1
GPSC391	1
GPSC392	1
GPSC393	1
GPSC395	1
GPSC396	1
GPSC397	1
GPSC398	1
GPSC4	5
GPSC40	14
GPSC400	1
GPSC407	1
GPSC408	1
GPSC409	1
GPSC41	3
GPSC410	1
GPSC411	1
GPSC413	1
GPSC414	1
GPSC415	1
GPSC416	1
GPSC417	1
GPSC419	1
GPSC421	1
GPSC422	1
GPSC423	1
GPSC424	1
GPSC425	1
GPSC426	1
GPSC427	1
GPSC428	1
GPSC429	1
GPSC43	11
GPSC430	1
GPSC431	1
GPSC432	1
GPSC433	1
GPSC434	1
GPSC435	1
GPSC436	1
GPSC437	2
GPSC438	1
GPSC439	1
GPSC44	3
GPSC440	1
GPSC441	1
GPSC442	1
GPSC443	1
GPSC444	1
GPSC445	1
GPSC448	1
GPSC449	1
GPSC45	3
GPSC451	1
GPSC452	1
GPSC453	1
GPSC454	1
GPSC455	1
GPSC456	1
GPSC457	1
GPSC458	1
GPSC459	1
GPSC46	2
GPSC460	1
GPSC461	1
GPSC462	1
GPSC463	1
GPSC464	1
GPSC465	1
GPSC466	1
GPSC467	1
GPSC468	1
GPSC469	1
GPSC47	5
GPSC470	1
GPSC471	1
GPSC473	1
GPSC474	1
GPSC475	1
GPSC477	1
GPSC478	1
GPSC479	1
GPSC48	2
GPSC480	2
GPSC481	1
GPSC482	1
GPSC484	1
GPSC485	3
GPSC486	1
GPSC487	1
GPSC488	1
GPSC49	2
GPSC490	1
GPSC492	1
GPSC494	1
GPSC495	1
GPSC496	1
GPSC497	1
GPSC498	1
GPSC499	1
GPSC5	22
GPSC50	5
GPSC500	2
GPSC501	1
GPSC502	1
GPSC503	1
GPSC504	1
GPSC505	1
GPSC506	1
GPSC507	1
GPSC508	1
GPSC509	1
GPSC51	1
GPSC510	1
GPSC511	1
GPSC512	1
GPSC513	1
GPSC514	1
GPSC515	1
GPSC516	1
GPSC517	1
GPSC518	1
GPSC519	2
GPSC52	2
GPSC520	1
GPSC521	1
GPSC522	1
GPSC523	1
GPSC525	1
GPSC527	1
GPSC528	1
GPSC529	1
GPSC53	1
GPSC530	1
GPSC531	1
GPSC532	1
GPSC533	1
GPSC534	1
GPSC535	1
GPSC536	1
GPSC537	1
GPSC538	1
GPSC539	1
GPSC54	3
GPSC540	1
GPSC541	1
GPSC542	1
GPSC543	1
GPSC544	1
GPSC545	1
GPSC546	1
GPSC547	1
GPSC548	1
GPSC549	1
GPSC55	1
GPSC550	1
GPSC551	1
GPSC552	1
GPSC553	1
GPSC554	1
GPSC555	1
GPSC556	1
GPSC557	1
GPSC559	1
GPSC56	5
GPSC561	1
GPSC562	1
GPSC564	1
GPSC565	1
GPSC566	1
GPSC567	1
GPSC568	1
GPSC569	1
GPSC57	1
GPSC570	1
GPSC571	1
GPSC572	1
GPSC573	1
GPSC574	1
GPSC575	1
GPSC576	1
GPSC577	1
GPSC58	3
GPSC580	1
GPSC581	1
GPSC582	1
GPSC583	1
GPSC584	1
GPSC585	1
GPSC586	1
GPSC587	1
GPSC59	2
GPSC591	1
GPSC595	1
GPSC598	1
GPSC6	13
GPSC60	1
GPSC61	12
GPSC616	1
GPSC62	3
GPSC620	1
GPSC623	2
GPSC624	2
GPSC625	2
GPSC626	3
GPSC627	3
GPSC628	1
GPSC629	1
GPSC63	1
GPSC633	1
GPSC635	3
GPSC637	2
GPSC638	1
GPSC639	1
GPSC64	1
GPSC640	1
GPSC642	1
GPSC643	1
GPSC645	3
GPSC647	2
GPSC648	2
GPSC649	1
GPSC65	2
GPSC650	1
GPSC651	1
GPSC652	1
GPSC653	1
GPSC654	1
GPSC655	1
GPSC656	1
GPSC657	3
GPSC658	1
GPSC659	1
GPSC660	1
GPSC662	1
GPSC663	1
GPSC664	1
GPSC665	1
GPSC666	1
GPSC667	3
GPSC668	1
GPSC67	3
GPSC670	1
GPSC671	2
GPSC675	1
GPSC676	1
GPSC677	1
GPSC68	3
GPSC680	1
GPSC681	1
GPSC682	1
GPSC683	1
GPSC684	1
GPSC687	1
GPSC69	2
GPSC690	1
GPSC692	2
GPSC693	1
GPSC694	1
GPSC695	1
GPSC696	1
GPSC697	1
GPSC698	1
GPSC699	1
GPSC7	3
GPSC70	1
GPSC700	1
GPSC701	1
GPSC702	1
GPSC703	1
GPSC704	1
GPSC705	1
GPSC706	1
GPSC707	1
GPSC71	2
GPSC712	1
GPSC713	2
GPSC714	1
GPSC715	1
GPSC716	1
GPSC717	1
GPSC718	1
GPSC72	2
GPSC723	1
GPSC724	1
GPSC725	1
GPSC729	1
GPSC73	1
GPSC731	1
GPSC732	1
GPSC733	1
GPSC734	1
GPSC735	1
GPSC736	1
GPSC737	1
GPSC738	1
GPSC740	1
GPSC741	1
GPSC742	1
GPSC743	1
GPSC744	1
GPSC745	1
GPSC75	2
GPSC750	1
GPSC751	1
GPSC753	1
GPSC754	1
GPSC755	1
GPSC756	1
GPSC757	1
GPSC758	1
GPSC759	1
GPSC76	4
GPSC760	1
GPSC761	1
GPSC762	1
GPSC763	1
GPSC765	1
GPSC766	1
GPSC767	1
GPSC768	1
GPSC769	1
GPSC77	2
GPSC770	1
GPSC772	1
GPSC773	1
GPSC774	1
GPSC775	1
GPSC776	1
GPSC778	1
GPSC779	1
GPSC78	1
GPSC780	1
GPSC781	1
GPSC783	1
GPSC784	1
GPSC787	1
GPSC79	4
GPSC790	1
GPSC791	1
GPSC792	1
GPSC793	1
GPSC794	1
GPSC795	1
GPSC796	1
GPSC797	1
GPSC798	1
GPSC799	1
GPSC8	1
GPSC80	7
GPSC800	1
GPSC801	1
GPSC802	1
GPSC803	1
GPSC804	1
GPSC805	1
GPSC806	1
GPSC807	1
GPSC81	2
GPSC811	1
GPSC813	1
GPSC814	1
GPSC815	1
GPSC816	1
GPSC817	1
GPSC818	1
GPSC819	1
GPSC82	2
GPSC820	1
GPSC821	1
GPSC822	1
GPSC823	1
GPSC825	1
GPSC826	1
GPSC827	1
GPSC828	1
GPSC83	1
GPSC84	2
GPSC859	1
GPSC86	1
GPSC87	4
GPSC88	6
GPSC89	2
GPSC899	1
GPSC9	13
GPSC90	5
GPSC901	1
GPSC902	1
GPSC906	1
GPSC907	1
GPSC908	1
GPSC909	1
GPSC91	8
GPSC910	1
GPSC911	1
GPSC914	1
GPSC915	2
GPSC916	1
GPSC917	1
GPSC92	3
GPSC93	1
GPSC94	5
GPSC942	1
GPSC95	1
GPSC96	1
GPSC97	2
GPSC972	1
GPSC98	1
GPSC989	1
GPSC99	2
