## Supplementary Data 5 for "The global evolutionary dynamics of natural capsule switching in a human-restricted bacterial pathogen"

Lineage	Number of capsule types in a lineage	Number of genomes for each lineage	Normalized number of capsule types in a lineage per 1,000 genomes
GPSC103	4	15	266.6666667
GPSC143	4	15	266.6666667
GPSC142	5	19	263.1578947
GPSC230	9	39	230.7692308
GPSC124	4	18	222.2222222
GPSC184	4	18	222.2222222
GPSC212	4	18	222.2222222
GPSC91	8	36	222.2222222
GPSC222	4	19	210.5263158
GPSC163	3	15	200
GPSC627	3	15	200
GPSC147	4	21	190.4761905
GPSC80	7	39	179.4871795
GPSC376	3	17	176.4705882
GPSC112	4	24	166.6666667
GPSC144	3	18	166.6666667
GPSC260	4	24	166.6666667
GPSC101	8	50	160
GPSC29	4	25	160
GPSC94	5	33	151.5151515
GPSC126	3	20	150
GPSC145	3	20	150
GPSC236	3	20	150
GPSC40	14	97	144.3298969
GPSC90	5	37	135.1351351
GPSC120	4	30	133.3333333
GPSC169	2	15	133.3333333
GPSC97	2	15	133.3333333
GPSC88	6	47	127.6595745
GPSC171	2	16	125
GPSC175	2	16	125
GPSC284	2	16	125
GPSC79	4	32	125
GPSC61	12	99	121.2121212
GPSC132	2	17	117.6470588
GPSC626	3	26	115.3846154
GPSC32	4	36	111.1111111
GPSC71	2	18	111.1111111
GPSC89	2	18	111.1111111
GPSC170	2	19	105.2631579
GPSC275	2	19	105.2631579
GPSC105	3	29	103.4482759
GPSC116	3	30	100
GPSC182	2	20	100
GPSC30	10	102	98.03921569
GPSC189	3	31	96.77419355
GPSC36	3	31	96.77419355
GPSC56	5	52	96.15384615
GPSC11	17	187	90.90909091
GPSC15	2	23	86.95652174
GPSC624	2	23	86.95652174
GPSC43	11	127	86.61417323
GPSC62	3	35	85.71428571
GPSC129	2	24	83.33333333
GPSC148	2	24	83.33333333
GPSC224	2	24	83.33333333
GPSC59	2	24	83.33333333
GPSC92	3	36	83.33333333
GPSC45	3	37	81.08108108
GPSC69	2	25	80
GPSC77	2	25	80
GPSC76	4	51	78.43137255
GPSC102	2	26	76.92307692
GPSC22	11	145	75.86206897
GPSC41	3	40	75
GPSC3	10	135	74.07407407
GPSC19	3	43	69.76744186
GPSC113	2	29	68.96551724
GPSC24	5	74	67.56756757
GPSC5	22	327	67.27828746
GPSC114	1	15	66.66666667
GPSC136	1	15	66.66666667
GPSC191	1	15	66.66666667
GPSC52	2	30	66.66666667
GPSC72	2	30	66.66666667
GPSC46	2	31	64.51612903
GPSC58	3	47	63.82978723
GPSC137	1	16	62.5
GPSC49	2	32	62.5
GPSC78	1	16	62.5
GPSC93	1	16	62.5
GPSC50	5	82	60.97560976
GPSC81	2	33	60.60606061
GPSC209	1	17	58.82352941
GPSC16	14	250	56
GPSC26	8	143	55.94405594
GPSC155	1	18	55.55555556
GPSC27	5	90	55.55555556
GPSC274	1	18	55.55555556
GPSC628	1	18	55.55555556
GPSC70	1	18	55.55555556
GPSC98	1	18	55.55555556
GPSC150	1	19	52.63157895
GPSC119	1	20	50
GPSC67	3	60	50
GPSC6	13	267	48.68913858
GPSC60	1	21	47.61904762
GPSC68	3	65	46.15384615
GPSC34	4	88	45.45454545
GPSC9	13	289	44.98269896
GPSC14	6	144	41.66666667
GPSC37	5	121	41.32231405
GPSC47	5	121	41.32231405
GPSC10	17	419	40.57279236
GPSC44	3	74	40.54054054
GPSC18	7	176	39.77272727
GPSC54	3	77	38.96103896
GPSC21	4	107	37.38317757
GPSC104	1	27	37.03703704
GPSC33	3	83	36.14457831
GPSC117	1	28	35.71428571
GPSC25	2	56	35.71428571
GPSC96	1	28	35.71428571
GPSC48	2	57	35.0877193
GPSC115	1	29	34.48275862
GPSC4	5	150	33.33333333
GPSC13	9	277	32.49097473
GPSC206	1	31	32.25806452
GPSC86	1	31	32.25806452
GPSC39	1	32	31.25
GPSC38	2	65	30.76923077
GPSC84	2	65	30.76923077
GPSC162	1	34	29.41176471
GPSC53	1	37	27.02702703
GPSC95	1	37	27.02702703
GPSC17	3	112	26.78571429
GPSC51	1	38	26.31578947
GPSC35	1	39	25.64102564
GPSC23	5	234	21.36752137
GPSC57	1	51	19.60784314
GPSC7	3	169	17.75147929
GPSC1	6	362	16.57458564
GPSC31	1	65	15.38461538
GPSC12	1	66	15.15151515
GPSC20	1	79	12.65822785
GPSC8	1	156	6.41025641
GPSC2	1	248	4.032258065
