## Supplementary Data 6 for "The global evolutionary dynamics of natural capsule switching in a human-restricted bacterial pathogen"

Capsule type	Number of capsule acquisition events	Number of capsule loss events	Ratio of the number of capsule acquisitions to losses
1	1	0	2
10A	25	2	8.666666667
10B	8	2	3
10C	1	0	2
10D	1	0	2
10F	3	5	0.666666667
10X	1	0	2
11A	38	9	3.9
11B	3	0	4
11C	2	0	3
11E	1	0	2
12A	2	0	3
12B	5	3	1.5
12F	9	9	1
13	39	2	13.33333333
14	57	17	3.222222222
15A	38	22	1.695652174
15B/15C	49	15	3.125
15F	3	2	1.333333333
16F	14	8	1.666666667
17A	3	0	4
17F	22	1	11.5
18A	10	0	11
18B	20	0	21
18C	32	22	1.434782609
18F	10	0	11
19A	135	12	10.46153846
19B	13	1	7
19F	101	29	3.4
2	1	0	2
20	15	1	8
20A	12	9	1.3
20B	7	1	4
21	15	21	0.727272727
22A	11	6	1.714285714
22F	21	1	11
23A	22	11	1.916666667
23B	24	4	5
23B1	9	3	2.5
23F	87	34	2.514285714
24A	5	1	3
24F	13	2	4.666666667
25A	1	0	2
25F	2	2	1
27	2	0	3
28A	2	1	1.5
28F	11	1	6
29	16	2	5.666666667
3	20	0	21
31	3	0	4
33A	1	0	2
33B	10	3	2.75
33C	2	1	1.5
33D	3	1	2
33F	6	5	1.166666667
34	20	8	2.333333333
35A	9	3	2.5
35B	26	26	1
35C	8	0	9
35D	19	0	20
35F	19	4	4
36	2	0	3
37	1	0	2
38	3	2	1.333333333
39	3	3	1
4	11	13	0.857142857
40	3	0	4
41F	1	0	2
42	1	0	2
45	3	1	2
46	13	1	7
48	3	1	2
5	2	0	3
6A	119	43	2.727272727
6B	94	54	1.727272727
6C	50	4	10.2
6D	8	0	9
7B	6	5	1.166666667
7C	18	3	4.75
7F	4	6	0.714285714
8	6	1	3.5
9A	2	0	3
9L	23	2	8
9N	8	7	1.125
9V	17	25	0.692307692
alternative_aliB_NT	2	0	3
Swiss_NT	7	2	2.666666667
UNTYPABLE	16	8	1.888888889
