## Supplementary Data 7 for "The global evolutionary dynamics of natural capsule switching in a human-restricted bacterial pathogen"

Capsule type	Number of genomes for each capsule type	Number of capsule acquisition events	Normalized number of capsule acquisition events per 1,000 genomes	Number of capsule loss events	Normalized number of capsule loss events per 1,000 genomes	Ratio of the normalized capsule acquisition to loss events
18F	19	10	526.3157895	0	0	527.3157895
18B	20	20	1000	0	0	1001
35C	15	8	533.3333333	0	0	534.3333333
48	10	3	300	1	100	2.98019802
29	36	16	444.4444444	2	55.55555556	7.876227898
33B	28	10	357.1428571	3	107.1428571	3.311756935
9L	59	23	389.8305085	2	33.89830508	11.19912579
20	23	15	652.173913	1	43.47826087	14.68523949
UNTYPABLE	104	16	153.8461538	8	76.92307692	1.987166831
20B	12	7	583.3333333	1	83.33333333	6.928853755
6D	21	8	380.952381	0	0	381.952381
28F	40	11	275	1	25	10.61538462
15F	14	3	214.2857143	2	142.8571429	1.49652433
23B1	23	9	391.3043478	3	130.4347826	2.984783328
13	143	39	272.7272727	2	13.98601399	18.26551563
35D	20	19	950	0	0	951
39	24	3	125	3	125	1
22F	86	21	244.1860465	1	11.62790698	19.41620626
6C	178	50	280.8988764	4	22.47191011	12.01005266
35F	82	19	231.7073171	4	48.7804878	4.67466928
19B	56	13	232.1428571	1	17.85714286	12.36363636
12B	19	5	263.1578947	3	157.8947368	1.662471017
10B	48	8	166.6666667	2	41.66666667	3.9296875
45	17	3	176.4705882	1	58.82352941	2.966568338
20A	47	12	255.3191489	9	191.4893617	1.331601636
27	12	2	166.6666667	0	0	167.6666667
23B	115	24	208.6956522	4	34.7826087	5.860267315
46	45	13	288.8888889	1	22.22222222	12.48325359
17F	133	22	165.4135338	1	7.518796992	19.5348632
15A	214	38	177.5700935	22	102.8037383	1.720266499
Swiss_NT	110	7	63.63636364	2	18.18181818	3.369668246
18A	62	10	161.2903226	0	0	162.2903226
24A	21	5	238.0952381	1	47.61904762	4.917727718
7C	107	18	168.2242991	3	28.03738318	5.827808175
34	202	20	99.00990099	8	39.6039604	2.463057791
22A	30	11	366.6666667	6	200	1.829187396
11A	221	38	171.9457014	9	40.7239819	4.14499512
35B	168	26	154.7619048	26	154.7619048	1
35A	65	9	138.4615385	3	46.15384615	2.957585644
10A	179	25	139.6648045	2	11.17318436	11.5553006
6A	658	119	180.8510638	43	65.34954407	2.740803518
10F	25	3	120	5	200	0.60199005
3	196	20	102.0408163	0	0	103.0408163
21	107	15	140.1869159	21	196.2616822	0.715734117
8	66	6	90.90909091	1	15.15151515	5.69043152
19A	756	135	178.5714286	12	15.87301587	10.64252117
15B/15C	396	49	123.7373737	15	37.87878788	3.208365809
16F	263	14	53.23193916	8	30.41825095	1.726128525
19F	789	101	128.0101394	29	36.75538657	3.416999564
25F	24	2	83.33333333	2	83.33333333	1
6B	864	94	108.7962963	54	62.5	1.729075532
9N	97	8	82.4742268	7	72.16494845	1.140904608
28A	25	2	80	1	40	1.975609756
23F	605	87	143.8016529	34	56.19834711	2.531570582
23A	156	22	141.025641	11	70.51282051	1.986016493
7F	67	4	59.70149254	6	89.55223881	0.670347783
24F	204	13	63.7254902	2	9.803921569	5.99092559
7B	41	6	146.3414634	5	121.9512195	1.198373339
37	14	1	71.42857143	0	0	72.42857143
18C	280	32	114.2857143	22	78.57142857	1.448833034
4	225	11	48.88888889	13	57.77777778	0.848771267
33D	31	3	96.77419355	1	32.25806452	2.93986421
12F	157	9	57.32484076	9	57.32484076	1
31	53	3	56.60377358	0	0	57.60377358
14	633	57	90.04739336	17	26.85624013	3.268473884
33F	58	6	103.4482759	5	86.20689655	1.197706603
38	100	3	30	2	20	1.476190476
2	28	1	35.71428571	0	0	36.71428571
9V	281	17	60.49822064	25	88.96797153	0.683556821
5	157	2	12.7388535	0	0	13.7388535
1	313	1	3.194888179	0	0	4.194888179
