## Supplementary Data 10 for "The global evolutionary dynamics of natural capsule switching in a human-restricted bacterial pathogen"

Variant (unitig ID)	Allele frequency (af)	lrt.pvalue	beta	beta.std.err	Genome	GenomeStart	GenomeEnd	GeneStart	GeneEnd	GeneID	LocusTag	Product	Unitig sequence
88314	0.946	1.28e-10	0.929	0.143	NC_011900.1	1876161	1876198	N/A	N/A				ATTTCCACATAGCATCAATCATTTAGTACAATATTTTA
20690	0.941	1.73e-10	-0.621	0.0962	NC_011900.1	1426111	1426078	1424958	1426365	atpD	SPN23F_14720	F0F1 ATP synthase subunit beta	TAAAGAAACTTTGGGACGTGTCTTCAACGTTTTG
89116	0.941	3.36e-10	0.765	0.12	NC_011900.1	1876328	1876367	N/A	N/A				TCCAGATTCTTTAGATTCTGTCAGGTATATTTTATATCCT
20648	0.948	9.54e-10	-0.663	0.107	NC_011900.1	1426125	1426091	1424958	1426365	atpD	SPN23F_14720	F0F1 ATP synthase subunit beta	TCTGTACCAGTAGGTAAAGAAACTTTGGGACGTGT
579529	0.0519	9.54e-10	0.663	0.107	--	--	--	--	--	--	--	--	CAAAACGTTGAAGACACGTCCCAAAGTTTCCTTACCTACTGGTACAGAGATTGGACGACCT
147331	0.0825	1.02e-09	-0.495	0.0802	--	--	--	--	--	--	--	--	TTGAGCAAGGCCTATATTTTTAGAAAATAATGCT
218313	0.382	2.33e-09	-0.285	0.0472	NC_011900.1	1040468	1040432	1039514	1040585	xerS	SPN23F_10630	Site-specific tyrosine recombinase XerS	ATCATAGAGCCTAGTTGCTAGCGTATGGCGCAGTTTA
930790	0.94	2.38e-09	0.695	0.115	NC_011900.1	1876368	1876338	N/A	N/A				AAGGATATAAAATATACCTGACAGAATCTAA
218285	0.377	2.66e-09	-0.284	0.0472	NC_011900.1	1040477	1040439	1039514	1040585	xerS	SPN23F_10630	Site-specific tyrosine recombinase XerS	TTTAGTCGCATCATAGAGCCTAGTTGCTAGCGTATGGCG
415789	0.0519	4.45e-09	-0.727	0.123	--	--	--	--	--	--	--	--	AAGAGTAATGGATTTATTTGGATTTGGGACAGTTATTGTTCAT
415839	0.0519	4.45e-09	-0.727	0.123	--	--	--	--	--	--	--	--	ATATTCTATATTTAGATGGGTTAGGGATTGCAA
1006763	0.0519	4.45e-09	-0.727	0.123	--	--	--	--	--	--	--	--	ATTTATTTGACCTTTACAAATTAAATGGTAG
253233	0.0857	5.68e-09	-0.538	0.0914	--	--	--	--	--	--	--	--	AATCGGGAGATTGAGTTCTCGTTTATTTTTTCCTATAATCTTGACAATCTTTTTA
911371	0.947	7.48e-09	-0.598	0.103	NC_011900.1	1426120	1426090	1424958	1426365	atpD	SPN23F_14720	F0F1 ATP synthase subunit beta	ACCAGTAGGTAAAGAAACTTTGGGACGTGTC
208353	0.0698	1.38e-08	-0.589	0.103	--	--	--	--	--	--	--	--	CAAGAAAAGATTGTACCGAATACACGCACTATTGATCTCTCTGAT
254796	0.922	1.56e-08	0.557	0.0976	NC_011900.1	1404928	1404896	1404346	1405429		SPN23F_14460	RNA helicase	AATAGTGCGTGTATTCGGCACAATCTTTTCTTG
496932	0.0984	1.83e-08	0.472	0.0831	--	--	--	--	--	--	--	--	AGTGTCTGACTCGGAAAAAAGAAGGCAAGTTCTTTG
59450	0.93	1.84e-08	-0.521	0.0919	NC_011900.1	845833	845796	845666	847001		SPN23F_08650	TRNA (uracil-5-)-methyltransferase Gid	GAATTGGAACAAACCAACTCAGCAAAATTGTCTGTTTT
165671	0.0698	1.84e-08	0.521	0.0919	--	--	--	--	--	--	--	--	GAATTGGAACAAACCAACTCGGCAAAGTTGTCTGTTTTGTGCTGAGGTGTTGACTTG
163328	0.922	2.15e-08	0.534	0.0945	NC_011900.1	2058838	2058803	2058276	2058954		SPN23F_21180	Rhomboid family membrane protein	ATTATTTCGATTTGGAGCCATGTATGGGCCAGCTAT
163293	0.927	2.18e-08	0.538	0.0953	NC_011900.1	2058840	2058809	2058276	2058954		SPN23F_21180	Rhomboid family membrane protein	ACATTATTTCGATTTGGAGCCATGTATGGGCC
20685	0.946	2.62e-08	-0.556	0.099	NC_011900.1	1426119	1426082	1424958	1426365	atpD	SPN23F_14720	F0F1 ATP synthase subunit beta	CCAGTAGGTAAAGAAACTTTGGGACGTGTCTTCAACGT
216711	0.949	3.38e-08	0.571	0.103	NC_011900.1	1945938	1945900	1945371	1946250	engC	SPN23F_20040	Ribosome-associated GTPase	CATCCCATTGTCTATATTTCCAAAATGGATTTGTTGGAA
20609	0.944	4.38e-08	-0.531	0.0963	NC_011900.1	1426137	1426096	1424958	1426365	atpD	SPN23F_14720	F0F1 ATP synthase subunit beta	GGTCGTCCAATCTCTGTACCAGTAGGTAAAGAAACTTTGGGA
218326	0.388	4.77e-08	-0.262	0.0476	NC_011900.1	1040461	1040427	1039514	1040585	xerS	SPN23F_10630	Site-specific tyrosine recombinase XerS	AGCCTAGTTGCTAGCGTATGGCGCAGTTTATGGGG
218361	0.378	5.53e-08	-0.261	0.0476	NC_011900.1	1040456	1040418	1039514	1040585	xerS	SPN23F_10630	Site-specific tyrosine recombinase XerS	AGTTGCTAGCGTATGGCGCAGTTTATGGGGTGTTACACG
163342	0.921	6.78e-08	0.491	0.0902	NC_011900.1	2058832	2058801	2058276	2058954		SPN23F_21180	Rhomboid family membrane protein	TCGATTTGGAGCCATGTATGGGCCAGCTATTC
163360	0.919	6.98e-08	0.483	0.0889	NC_011900.1	2058830	2058797	2058276	2058954		SPN23F_21180	Rhomboid family membrane protein	GATTTGGAGCCATGTATGGGCCAGCTATTCGCCT
457623	0.0772	7.52e-08	-0.414	0.0763	NC_011900.1	1383271	1383331	1382910	1383639		SPN23F_14210	SpoU rRNA methylase family protein	GTTTCAGGTGTCATCATTCCCAAGCACCGTACTGTCGGAGTAACTCCTGTCGTTGCCAAAA
216662	0.944	8.51e-08	0.527	0.0976	NC_011900.1	1945949	1945915	1945371	1946250	engC	SPN23F_20040	Ribosome-associated GTPase	ACAAGGGCATCCATCCCATTGTCTATATTTCCAAA
243225	0.611	8.99e-08	0.251	0.0467	--	--	--	--	--	--	--	--	GCATCATAGAGCCTAGTTGCTAGTGTATGGCGCAGTTTATGGGGTGTTACACG
196262	0.0952	9.21e-08	-0.422	0.0783	--	--	--	--	--	--	--	--	CATATTATACTCTTCGAAAATCAAATTCAAACCA
463523	0.126	9.85e-08	0.437	0.0814	--	--	--	--	--	--	--	--	TTATGGTTTTCCCCATCCTACCTGTAGTGACTGGGT
217846	0.31	1.14e-07	-0.255	0.0476	--	--	--	--	--	--	--	--	AAACTATCTAGAGCATTCTTTTGTTCATCATTAACAATA
216669	0.941	1.16e-07	0.507	0.0949	NC_011900.1	1945944	1945910	1945371	1946250	engC	SPN23F_20040	Ribosome-associated GTPase	GGCATCCATCCCATTGTCTATATTTCCAAAATGGA
160244	0.24	1.19e-07	-0.34	0.0637	--	--	--	--	--	--	--	--	CGTTTGTAGCCTTGATTTTTCTTGAAATCGTT
